# Shining a light on camouflage evolution: using genetic algorithms to determine the effects of geometry and lighting on optimal camouflage

**DOI:** 10.1101/2025.03.01.640995

**Authors:** George R.A. Hancock, Innes C. Cuthill, Jolyon Troscianko

## Abstract

Visual camouflage evolves within the bounds of light’s interaction with the surroundings and the sensory limits of its observers. Rapid temporal variation in lighting from weather and its interaction with objects within the visual scene alters the contrast of the spatio-chromatic features of both backgrounds and animals, the latter through self-shading and received shadows from their surroundings. Despite the apparent effect of lighting on object appearance, the enormity of interactions and the diversity of animal phenotypic solutions present challenges to investigating the combined effects of lighting and habitat structure on camouflage effectiveness and design. Genetic algorithms and mathematical animal pattern generation provide a potential solution to investigating this high-dimensional feature space. Here, an online artificial evolution experiment was used to examine the effect of lighting and habitat geometry on camouflage. Lighting and geometry changed which prey phenotypes evolved, and the predictive power of common camouflage metrics. Crucially, lighting condition systematically altered prey-targets’ internal contrast and interacted with habitat geometry, affecting the evolved patterning, colour, and countershading. Our work demonstrates the importance of considering the relative geometry and lighting of an environment when determining the function of animal colouration and the adaptive value of camouflage.
