## Supplementary material for "Shining a light on camouflage evolution: using genetic algorithms to determine the effects of geometry and lighting on optimal camouflage": BG_Geometry.txt

Habitat	Unique-Location	Scan-Original	Unique-Scan	BG_E15_Z_Mean	BG_E15_Z_Dev
01_grassWildFlowers	01_grassWildFlowers.0	1	01_grassWildFlowers.1	-6.10E+02	2.08E+01
01_grassWildFlowers	01_grassWildFlowers.1	2	01_grassWildFlowers.2	-5.68E+02	1.44E+01
01_grassWildFlowers	01_grassWildFlowers.10	11	01_grassWildFlowers.11	-6.08E+02	2.93E+01
01_grassWildFlowers	01_grassWildFlowers.11	12	01_grassWildFlowers.12	-5.80E+02	1.41E+01
01_grassWildFlowers	01_grassWildFlowers.12	13	01_grassWildFlowers.13	-6.31E+02	1.47E+01
01_grassWildFlowers	01_grassWildFlowers.13	14	01_grassWildFlowers.14	-5.79E+02	1.92E+01
01_grassWildFlowers	01_grassWildFlowers.14	15	01_grassWildFlowers.15	-6.44E+02	1.90E+01
01_grassWildFlowers	01_grassWildFlowers.15	16	01_grassWildFlowers.16	-6.74E+02	1.97E+01
01_grassWildFlowers	01_grassWildFlowers.16	17	01_grassWildFlowers.17	-6.62E+02	1.96E+01
01_grassWildFlowers	01_grassWildFlowers.17	18	01_grassWildFlowers.18	-6.19E+02	1.94E+01
01_grassWildFlowers	01_grassWildFlowers.18	19	01_grassWildFlowers.19	-6.18E+02	1.93E+01
01_grassWildFlowers	01_grassWildFlowers.19	20	01_grassWildFlowers.20	-6.18E+02	1.93E+01
01_grassWildFlowers	01_grassWildFlowers.2	3	01_grassWildFlowers.3	-5.95E+02	2.36E+01
01_grassWildFlowers	01_grassWildFlowers.20	21	01_grassWildFlowers.21	-6.19E+02	1.85E+01
01_grassWildFlowers	01_grassWildFlowers.21	22	01_grassWildFlowers.22	-6.31E+02	2.13E+01
01_grassWildFlowers	01_grassWildFlowers.22	23	01_grassWildFlowers.23	-6.35E+02	2.59E+01
01_grassWildFlowers	01_grassWildFlowers.23	24	01_grassWildFlowers.24	-5.94E+02	1.79E+01
01_grassWildFlowers	01_grassWildFlowers.3	4	01_grassWildFlowers.4	-6.23E+02	2.20E+01
01_grassWildFlowers	01_grassWildFlowers.4	5	01_grassWildFlowers.5	-5.55E+02	2.79E+01
01_grassWildFlowers	01_grassWildFlowers.5	6	01_grassWildFlowers.6	-6.09E+02	1.86E+01
01_grassWildFlowers	01_grassWildFlowers.6	7	01_grassWildFlowers.7	-5.63E+02	3.21E+01
01_grassWildFlowers	01_grassWildFlowers.7	8	01_grassWildFlowers.8	-5.45E+02	1.97E+01
01_grassWildFlowers	01_grassWildFlowers.8	9	01_grassWildFlowers.9	-5.64E+02	2.80E+01
01_grassWildFlowers	01_grassWildFlowers.9	10	01_grassWildFlowers.10	-5.64E+02	2.79E+01
02_grassMowShort	02_grassMowShort.0	1	02_grassMowShort.1	-6.74E+02	3.43E+00
02_grassMowShort	02_grassMowShort.1	2	02_grassMowShort.2	-6.59E+02	3.42E+00
02_grassMowShort	02_grassMowShort.10	11	02_grassMowShort.11	-6.73E+02	6.73E+00
02_grassMowShort	02_grassMowShort.11	12	02_grassMowShort.12	-6.50E+02	6.38E+00
02_grassMowShort	02_grassMowShort.12	AVG	02_grassMowShort.AVG	-6.45E+02	5.77E+00
02_grassMowShort	02_grassMowShort.13	14	02_grassMowShort.14	-6.15E+02	6.11E+00
02_grassMowShort	02_grassMowShort.14	15	02_grassMowShort.15	-6.32E+02	7.10E+00
02_grassMowShort	02_grassMowShort.15	16	02_grassMowShort.16	-6.00E+02	5.98E+00
02_grassMowShort	02_grassMowShort.16	17	02_grassMowShort.17	-6.38E+02	4.36E+00
02_grassMowShort	02_grassMowShort.17	18	02_grassMowShort.18	-5.85E+02	8.87E+00
02_grassMowShort	02_grassMowShort.18	19	02_grassMowShort.19	-6.44E+02	1.14E+01
02_grassMowShort	02_grassMowShort.19	20	02_grassMowShort.20	-6.28E+02	8.97E+00
02_grassMowShort	02_grassMowShort.2	3	02_grassMowShort.3	-6.58E+02	5.51E+00
02_grassMowShort	02_grassMowShort.20	21	02_grassMowShort.21	-6.42E+02	6.78E+00
02_grassMowShort	02_grassMowShort.21	22	02_grassMowShort.22	-6.28E+02	3.73E+00
02_grassMowShort	02_grassMowShort.22	23	02_grassMowShort.23	-6.64E+02	7.04E+00
02_grassMowShort	02_grassMowShort.23	24	02_grassMowShort.24	-6.56E+02	4.78E+00
02_grassMowShort	02_grassMowShort.3	4	02_grassMowShort.4	-6.57E+02	4.64E+00
02_grassMowShort	02_grassMowShort.4	5	02_grassMowShort.5	-6.65E+02	4.96E+00
02_grassMowShort	02_grassMowShort.5	6	02_grassMowShort.6	-6.62E+02	5.05E+00
02_grassMowShort	02_grassMowShort.6	7	02_grassMowShort.7	-6.30E+02	4.56E+00
02_grassMowShort	02_grassMowShort.7	8	02_grassMowShort.8	-6.63E+02	3.78E+00
02_grassMowShort	02_grassMowShort.8	9	02_grassMowShort.9	-6.58E+02	4.43E+00
02_grassMowShort	02_grassMowShort.9	10	02_grassMowShort.10	-6.56E+02	4.78E+00
03_woodLeaflitter	03_woodLeaflitter.0	1	03_woodLeaflitter.1	-6.22E+02	1.64E+01
03_woodLeaflitter	03_woodLeaflitter.1	2	03_woodLeaflitter.2	-6.19E+02	9.75E+00
03_woodLeaflitter	03_woodLeaflitter.10	11	03_woodLeaflitter.11	-6.29E+02	9.16E+00
03_woodLeaflitter	03_woodLeaflitter.11	12	03_woodLeaflitter.12	-6.58E+02	5.40E+00
03_woodLeaflitter	03_woodLeaflitter.12	13	03_woodLeaflitter.13	-6.28E+02	9.78E+00
03_woodLeaflitter	03_woodLeaflitter.13	14	03_woodLeaflitter.14	-6.45E+02	8.41E+00
03_woodLeaflitter	03_woodLeaflitter.14	15	03_woodLeaflitter.15	-6.21E+02	8.12E+00
03_woodLeaflitter	03_woodLeaflitter.15	16	03_woodLeaflitter.16	-6.11E+02	9.18E+00
03_woodLeaflitter	03_woodLeaflitter.16	17	03_woodLeaflitter.17	-5.95E+02	9.93E+00
03_woodLeaflitter	03_woodLeaflitter.17	18	03_woodLeaflitter.18	-5.87E+02	1.11E+01
03_woodLeaflitter	03_woodLeaflitter.18	19	03_woodLeaflitter.19	-6.25E+02	6.90E+00
03_woodLeaflitter	03_woodLeaflitter.19	20	03_woodLeaflitter.20	-6.35E+02	9.33E+00
03_woodLeaflitter	03_woodLeaflitter.2	3	03_woodLeaflitter.3	-6.34E+02	1.43E+01
03_woodLeaflitter	03_woodLeaflitter.20	21	03_woodLeaflitter.21	-6.18E+02	8.54E+00
03_woodLeaflitter	03_woodLeaflitter.21	22	03_woodLeaflitter.22	-6.41E+02	1.16E+01
03_woodLeaflitter	03_woodLeaflitter.22	23	03_woodLeaflitter.23	-6.84E+02	9.35E+00
03_woodLeaflitter	03_woodLeaflitter.23	24	03_woodLeaflitter.24	-6.86E+02	7.16E+00
03_woodLeaflitter	03_woodLeaflitter.3	4	03_woodLeaflitter.4	-6.08E+02	2.04E+01
03_woodLeaflitter	03_woodLeaflitter.4	5	03_woodLeaflitter.5	-6.21E+02	2.03E+01
03_woodLeaflitter	03_woodLeaflitter.5	6	03_woodLeaflitter.6	-6.17E+02	1.41E+01
03_woodLeaflitter	03_woodLeaflitter.6	7	03_woodLeaflitter.7	-5.31E+02	8.91E+00
03_woodLeaflitter	03_woodLeaflitter.7	8	03_woodLeaflitter.8	-6.12E+02	9.50E+00
03_woodLeaflitter	03_woodLeaflitter.8	9	03_woodLeaflitter.9	-6.33E+02	1.37E+01
03_woodLeaflitter	03_woodLeaflitter.9	10	03_woodLeaflitter.10	-6.05E+02	1.91E+01
04_woodTrail	04_woodTrail.0	1	04_woodTrail.1	-6.25E+02	9.55E+00
04_woodTrail	04_woodTrail.1	2	04_woodTrail.2	-6.25E+02	9.53E+00
04_woodTrail	04_woodTrail.10	11	04_woodTrail.11	-6.01E+02	4.82E+00
04_woodTrail	04_woodTrail.11	12	04_woodTrail.12	-6.40E+02	9.32E+00
04_woodTrail	04_woodTrail.12	13	04_woodTrail.13	-6.25E+02	1.25E+01
04_woodTrail	04_woodTrail.13	14	04_woodTrail.14	-6.02E+02	1.91E+01
04_woodTrail	04_woodTrail.14	15	04_woodTrail.15	-6.59E+02	5.16E+00
04_woodTrail	04_woodTrail.15	16	04_woodTrail.16	-6.73E+02	6.78E+00
04_woodTrail	04_woodTrail.16	17	04_woodTrail.17	-6.53E+02	1.37E+01
04_woodTrail	04_woodTrail.17	18	04_woodTrail.18	-5.65E+02	9.30E+00
04_woodTrail	04_woodTrail.18	19	04_woodTrail.19	-6.80E+02	7.75E+00
04_woodTrail	04_woodTrail.19	20	04_woodTrail.20	-6.68E+02	1.15E+01
04_woodTrail	04_woodTrail.2	3	04_woodTrail.3	-6.57E+02	8.61E+00
04_woodTrail	04_woodTrail.20	21	04_woodTrail.21	-6.65E+02	8.51E+00
04_woodTrail	04_woodTrail.21	22	04_woodTrail.22	-6.72E+02	1.28E+01
04_woodTrail	04_woodTrail.22	23	04_woodTrail.23	-6.52E+02	6.84E+00
04_woodTrail	04_woodTrail.23	24	04_woodTrail.24	-6.75E+02	9.29E+00
04_woodTrail	04_woodTrail.3	4	04_woodTrail.4	-6.56E+02	1.12E+01
04_woodTrail	04_woodTrail.4	5	04_woodTrail.5	-6.40E+02	7.92E+00
04_woodTrail	04_woodTrail.5	6	04_woodTrail.6	-6.65E+02	6.17E+00
04_woodTrail	04_woodTrail.6	7	04_woodTrail.7	-6.55E+02	7.82E+00
04_woodTrail	04_woodTrail.7	8	04_woodTrail.8	-6.37E+02	1.16E+01
04_woodTrail	04_woodTrail.8	9	04_woodTrail.9	-6.11E+02	1.12E+01
04_woodTrail	04_woodTrail.9	10	04_woodTrail.10	-6.33E+02	8.73E+00
05_grassTrampled	05_grassTrampled.0	1	05_grassTrampled.1	-6.95E+02	6.95E+00
05_grassTrampled	05_grassTrampled.1	2	05_grassTrampled.2	-7.23E+02	7.84E+00
05_grassTrampled	05_grassTrampled.10	11	05_grassTrampled.11	-6.89E+02	1.17E+01
05_grassTrampled	05_grassTrampled.11	12	05_grassTrampled.12	-6.31E+02	8.60E+00
05_grassTrampled	05_grassTrampled.12	13	05_grassTrampled.13	-6.37E+02	9.23E+00
05_grassTrampled	05_grassTrampled.13	14	05_grassTrampled.14	-6.37E+02	9.23E+00
05_grassTrampled	05_grassTrampled.14	15	05_grassTrampled.15	-6.42E+02	9.12E+00
05_grassTrampled	05_grassTrampled.15	16	05_grassTrampled.16	-6.32E+02	7.54E+00
05_grassTrampled	05_grassTrampled.16	17	05_grassTrampled.17	-6.39E+02	7.38E+00
05_grassTrampled	05_grassTrampled.17	18	05_grassTrampled.18	-6.35E+02	6.48E+00
05_grassTrampled	05_grassTrampled.18	19	05_grassTrampled.19	-6.22E+02	8.56E+00
05_grassTrampled	05_grassTrampled.19	20	05_grassTrampled.20	-6.66E+02	5.24E+00
05_grassTrampled	05_grassTrampled.2	3	05_grassTrampled.3	-6.69E+02	1.49E+01
05_grassTrampled	05_grassTrampled.20	21	05_grassTrampled.21	-6.33E+02	7.43E+00
05_grassTrampled	05_grassTrampled.21	22	05_grassTrampled.22	-6.67E+02	5.38E+00
05_grassTrampled	05_grassTrampled.22	23	05_grassTrampled.23	-6.63E+02	9.08E+00
05_grassTrampled	05_grassTrampled.23	24	05_grassTrampled.24	-6.57E+02	8.41E+00
05_grassTrampled	05_grassTrampled.3	4	05_grassTrampled.4	-7.13E+02	1.36E+01
05_grassTrampled	05_grassTrampled.4	5	05_grassTrampled.5	-6.90E+02	1.21E+01
05_grassTrampled	05_grassTrampled.5	6	05_grassTrampled.6	-6.79E+02	9.65E+00
05_grassTrampled	05_grassTrampled.6	7	05_grassTrampled.7	-6.43E+02	9.63E+00
05_grassTrampled	05_grassTrampled.7	8	05_grassTrampled.8	-6.70E+02	5.66E+00
05_grassTrampled	05_grassTrampled.8	9	05_grassTrampled.9	-6.90E+02	5.73E+00
05_grassTrampled	05_grassTrampled.9	10	05_grassTrampled.10	-6.58E+02	1.13E+01
06_grassTopped	06_grassTopped.0	1	06_grassTopped.1	-6.59E+02	1.28E+01
06_grassTopped	06_grassTopped.1	2	06_grassTopped.2	-6.15E+02	1.30E+01
06_grassTopped	06_grassTopped.10	11	06_grassTopped.11	-6.11E+02	1.09E+01
06_grassTopped	06_grassTopped.11	12	06_grassTopped.12	-6.19E+02	2.08E+01
06_grassTopped	06_grassTopped.12	13	06_grassTopped.13	-5.72E+02	2.15E+01
06_grassTopped	06_grassTopped.13	14	06_grassTopped.14	-6.01E+02	1.86E+01
06_grassTopped	06_grassTopped.14	15	06_grassTopped.15	-6.16E+02	1.36E+01
06_grassTopped	06_grassTopped.15	16	06_grassTopped.16	-6.27E+02	1.35E+01
06_grassTopped	06_grassTopped.16	17	06_grassTopped.17	-6.15E+02	1.04E+01
06_grassTopped	06_grassTopped.17	18	06_grassTopped.18	-6.42E+02	1.22E+01
06_grassTopped	06_grassTopped.18	19	06_grassTopped.19	-6.38E+02	1.58E+01
06_grassTopped	06_grassTopped.19	20	06_grassTopped.20	-5.69E+02	1.71E+01
06_grassTopped	06_grassTopped.2	3	06_grassTopped.3	-6.29E+02	1.64E+01
06_grassTopped	06_grassTopped.20	21	06_grassTopped.21	-6.65E+02	1.25E+01
06_grassTopped	06_grassTopped.21	22	06_grassTopped.22	-6.65E+02	1.25E+01
06_grassTopped	06_grassTopped.22	23	06_grassTopped.23	-6.12E+02	1.71E+01
06_grassTopped	06_grassTopped.23	24	06_grassTopped.24	-6.12E+02	1.71E+01
06_grassTopped	06_grassTopped.3	4	06_grassTopped.4	-6.28E+02	1.51E+01
06_grassTopped	06_grassTopped.4	5	06_grassTopped.5	-6.14E+02	1.24E+01
06_grassTopped	06_grassTopped.5	6	06_grassTopped.6	-6.35E+02	1.45E+01
06_grassTopped	06_grassTopped.6	7	06_grassTopped.7	-6.20E+02	1.20E+01
06_grassTopped	06_grassTopped.7	8	06_grassTopped.8	-6.09E+02	1.05E+01
06_grassTopped	06_grassTopped.8	9	06_grassTopped.9	-5.92E+02	1.35E+01
06_grassTopped	06_grassTopped.9	10	06_grassTopped.10	-5.89E+02	1.42E+01
07_woodLichen	07_woodLichen.0	1	07_woodLichen.1	-6.74E+02	3.64E+00
07_woodLichen	07_woodLichen.1	2	07_woodLichen.2	-6.52E+02	8.75E+00
07_woodLichen	07_woodLichen.10	11	07_woodLichen.11	-6.73E+02	1.42E+01
07_woodLichen	07_woodLichen.11	12	07_woodLichen.12	-6.63E+02	1.24E+01
07_woodLichen	07_woodLichen.12	13	07_woodLichen.13	-6.66E+02	5.56E+00
07_woodLichen	07_woodLichen.13	14	07_woodLichen.14	-6.61E+02	4.84E+00
07_woodLichen	07_woodLichen.14	15	07_woodLichen.15	-6.01E+02	5.75E+00
07_woodLichen	07_woodLichen.15	16	07_woodLichen.16	-6.45E+02	6.40E+00
07_woodLichen	07_woodLichen.16	17	07_woodLichen.17	-6.80E+02	7.41E+00
07_woodLichen	07_woodLichen.17	18	07_woodLichen.18	-6.50E+02	8.34E+00
07_woodLichen	07_woodLichen.18	19	07_woodLichen.19	-6.33E+02	6.33E+00
07_woodLichen	07_woodLichen.19	20	07_woodLichen.20	-6.29E+02	8.42E+00
07_woodLichen	07_woodLichen.2	3	07_woodLichen.3	-6.53E+02	9.48E+00
07_woodLichen	07_woodLichen.20	21	07_woodLichen.21	-6.31E+02	8.14E+00
07_woodLichen	07_woodLichen.21	22	07_woodLichen.22	-6.51E+02	8.69E+00
07_woodLichen	07_woodLichen.22	23	07_woodLichen.23	-6.80E+02	4.71E+00
07_woodLichen	07_woodLichen.23	24	07_woodLichen.24	-6.59E+02	5.92E+00
07_woodLichen	07_woodLichen.3	4	07_woodLichen.4	-6.48E+02	8.78E+00
07_woodLichen	07_woodLichen.4	5	07_woodLichen.5	-6.81E+02	6.40E+00
07_woodLichen	07_woodLichen.5	6	07_woodLichen.6	-7.09E+02	8.70E+00
07_woodLichen	07_woodLichen.6	7	07_woodLichen.7	-6.91E+02	4.96E+00
07_woodLichen	07_woodLichen.7	8	07_woodLichen.8	-7.01E+02	7.23E+00
07_woodLichen	07_woodLichen.8	9	07_woodLichen.9	-6.86E+02	9.11E+00
07_woodLichen	07_woodLichen.9	10	07_woodLichen.10	-6.82E+02	7.96E+00
08_grassMowLong	08_grassMowLong.0	1	08_grassMowLong.1	-6.27E+02	6.10E+00
08_grassMowLong	08_grassMowLong.1	2	08_grassMowLong.2	-6.38E+02	4.27E+00
08_grassMowLong	08_grassMowLong.10	11	08_grassMowLong.11	-6.36E+02	1.16E+01
08_grassMowLong	08_grassMowLong.11	12	08_grassMowLong.12	-6.46E+02	7.55E+00
08_grassMowLong	08_grassMowLong.12	13	08_grassMowLong.13	-6.64E+02	7.50E+00
08_grassMowLong	08_grassMowLong.13	14	08_grassMowLong.14	-7.15E+02	5.32E+00
08_grassMowLong	08_grassMowLong.14	15	08_grassMowLong.15	-6.63E+02	4.43E+00
08_grassMowLong	08_grassMowLong.15	16	08_grassMowLong.16	-6.58E+02	5.66E+00
08_grassMowLong	08_grassMowLong.16	17	08_grassMowLong.17	-6.73E+02	7.21E+00
08_grassMowLong	08_grassMowLong.17	18	08_grassMowLong.18	-6.41E+02	7.41E+00
08_grassMowLong	08_grassMowLong.18	19	08_grassMowLong.19	-6.47E+02	8.97E+00
08_grassMowLong	08_grassMowLong.19	20	08_grassMowLong.20	-6.68E+02	1.19E+01
08_grassMowLong	08_grassMowLong.2	3	08_grassMowLong.3	-6.64E+02	4.70E+00
08_grassMowLong	08_grassMowLong.20	21	08_grassMowLong.21	-6.68E+02	1.19E+01
08_grassMowLong	08_grassMowLong.21	22	08_grassMowLong.22	-6.61E+02	1.20E+01
08_grassMowLong	08_grassMowLong.22	23	08_grassMowLong.23	-5.93E+02	6.56E+00
08_grassMowLong	08_grassMowLong.23	24	08_grassMowLong.24	-6.70E+02	4.84E+00
08_grassMowLong	08_grassMowLong.3	4	08_grassMowLong.4	-7.16E+02	7.69E+00
08_grassMowLong	08_grassMowLong.4	5	08_grassMowLong.5	-6.67E+02	5.24E+00
08_grassMowLong	08_grassMowLong.5	6	08_grassMowLong.6	-6.45E+02	8.87E+00
08_grassMowLong	08_grassMowLong.6	7	08_grassMowLong.7	-6.38E+02	7.44E+00
08_grassMowLong	08_grassMowLong.7	8	08_grassMowLong.8	-6.65E+02	6.44E+00
08_grassMowLong	08_grassMowLong.8	9	08_grassMowLong.9	-6.64E+02	9.79E+00
08_grassMowLong	08_grassMowLong.9	10	08_grassMowLong.10	-6.28E+02	4.60E+00
09_woodBramble	09_woodBramble.0	1	09_woodBramble.1	-7.48E+02	1.04E+01
09_woodBramble	09_woodBramble.1	2	09_woodBramble.2	-7.06E+02	9.55E+00
09_woodBramble	09_woodBramble.10	11	09_woodBramble.11	-6.87E+02	9.26E+00
09_woodBramble	09_woodBramble.11	12	09_woodBramble.12	-6.76E+02	1.61E+01
09_woodBramble	09_woodBramble.12	13	09_woodBramble.13	-6.64E+02	1.13E+01
09_woodBramble	09_woodBramble.13	14	09_woodBramble.14	-6.65E+02	1.02E+01
09_woodBramble	09_woodBramble.14	15	09_woodBramble.15	-7.22E+02	1.51E+01
09_woodBramble	09_woodBramble.15	16	09_woodBramble.16	-7.22E+02	1.51E+01
09_woodBramble	09_woodBramble.16	17	09_woodBramble.17	-7.22E+02	1.51E+01
09_woodBramble	09_woodBramble.17	18	09_woodBramble.18	-6.63E+02	1.19E+01
09_woodBramble	09_woodBramble.18	19	09_woodBramble.19	-7.00E+02	1.56E+01
09_woodBramble	09_woodBramble.19	20	09_woodBramble.20	-6.83E+02	2.70E+01
09_woodBramble	09_woodBramble.2	3	09_woodBramble.3	-7.23E+02	1.50E+01
09_woodBramble	09_woodBramble.20	21	09_woodBramble.21	-6.86E+02	1.99E+01
09_woodBramble	09_woodBramble.21	22	09_woodBramble.22	-6.84E+02	2.43E+01
09_woodBramble	09_woodBramble.22	23	09_woodBramble.23	-6.77E+02	2.24E+01
09_woodBramble	09_woodBramble.23	24	09_woodBramble.24	-6.65E+02	2.35E+01
09_woodBramble	09_woodBramble.3	4	09_woodBramble.4	-7.13E+02	2.24E+01
09_woodBramble	09_woodBramble.4	5	09_woodBramble.5	-7.26E+02	6.74E+00
09_woodBramble	09_woodBramble.5	6	09_woodBramble.6	-7.38E+02	7.73E+00
09_woodBramble	09_woodBramble.6	7	09_woodBramble.7	-6.37E+02	1.21E+01
09_woodBramble	09_woodBramble.7	8	09_woodBramble.8	-7.16E+02	7.84E+00
09_woodBramble	09_woodBramble.8	9	09_woodBramble.9	-7.36E+02	1.26E+01
09_woodBramble	09_woodBramble.9	10	09_woodBramble.10	-7.11E+02	1.03E+01
10_woodEdgeGrass	10_woodEdgeGrass.0	1	10_woodEdgeGrass.1	-7.71E+02	6.60E+00
10_woodEdgeGrass	10_woodEdgeGrass.1	2	10_woodEdgeGrass.2	-7.71E+02	6.59E+00
10_woodEdgeGrass	10_woodEdgeGrass.10	11	10_woodEdgeGrass.11	-7.26E+02	4.47E+00
10_woodEdgeGrass	10_woodEdgeGrass.11	12	10_woodEdgeGrass.12	-6.48E+02	6.89E+00
10_woodEdgeGrass	10_woodEdgeGrass.12	13	10_woodEdgeGrass.13	-6.83E+02	8.25E+00
10_woodEdgeGrass	10_woodEdgeGrass.13	14	10_woodEdgeGrass.14	-7.18E+02	8.83E+00
10_woodEdgeGrass	10_woodEdgeGrass.14	15	10_woodEdgeGrass.15	-7.12E+02	4.76E+00
10_woodEdgeGrass	10_woodEdgeGrass.15	16	10_woodEdgeGrass.16	-7.22E+02	8.09E+00
10_woodEdgeGrass	10_woodEdgeGrass.16	17	10_woodEdgeGrass.17	-7.26E+02	5.79E+00
10_woodEdgeGrass	10_woodEdgeGrass.17	18	10_woodEdgeGrass.18	-7.22E+02	7.42E+00
10_woodEdgeGrass	10_woodEdgeGrass.18	19	10_woodEdgeGrass.19	-7.32E+02	7.49E+00
10_woodEdgeGrass	10_woodEdgeGrass.19	20	10_woodEdgeGrass.20	-7.24E+02	1.27E+01
10_woodEdgeGrass	10_woodEdgeGrass.2	3	10_woodEdgeGrass.3	-7.56E+02	1.06E+01
10_woodEdgeGrass	10_woodEdgeGrass.20	21	10_woodEdgeGrass.21	-7.59E+02	6.62E+00
10_woodEdgeGrass	10_woodEdgeGrass.21	22	10_woodEdgeGrass.22	-7.48E+02	5.57E+00
10_woodEdgeGrass	10_woodEdgeGrass.22	23	10_woodEdgeGrass.23	-7.22E+02	5.65E+00
10_woodEdgeGrass	10_woodEdgeGrass.23	AVG	10_woodEdgeGrass.AVG	-7.25E+02	7.06E+00
10_woodEdgeGrass	10_woodEdgeGrass.3	4	10_woodEdgeGrass.4	-8.00E+02	9.70E+00
10_woodEdgeGrass	10_woodEdgeGrass.4	5	10_woodEdgeGrass.5	-6.97E+02	6.80E+00
10_woodEdgeGrass	10_woodEdgeGrass.5	6	10_woodEdgeGrass.6	-6.68E+02	5.98E+00
10_woodEdgeGrass	10_woodEdgeGrass.6	7	10_woodEdgeGrass.7	-7.23E+02	5.57E+00
10_woodEdgeGrass	10_woodEdgeGrass.7	8	10_woodEdgeGrass.8	-7.44E+02	4.73E+00
10_woodEdgeGrass	10_woodEdgeGrass.8	9	10_woodEdgeGrass.9	-6.49E+02	6.67E+00
10_woodEdgeGrass	10_woodEdgeGrass.9	10	10_woodEdgeGrass.10	-7.43E+02	6.59E+00
11_heathHeather	11_heathHeather.0	1	11_heathHeather.1	-7.26E+02	1.26E+01
11_heathHeather	11_heathHeather.1	2	11_heathHeather.2	-6.37E+02	3.88E+01
11_heathHeather	11_heathHeather.10	11	11_heathHeather.11	-5.52E+02	1.37E+01
11_heathHeather	11_heathHeather.11	12	11_heathHeather.12	-6.85E+02	9.62E+00
11_heathHeather	11_heathHeather.12	13	11_heathHeather.13	-7.27E+02	2.37E+01
11_heathHeather	11_heathHeather.13	14	11_heathHeather.14	-6.96E+02	1.52E+01
11_heathHeather	11_heathHeather.14	15	11_heathHeather.15	-7.01E+02	1.54E+01
11_heathHeather	11_heathHeather.15	16	11_heathHeather.16	-7.14E+02	1.03E+01
11_heathHeather	11_heathHeather.16	17	11_heathHeather.17	-6.85E+02	2.01E+01
11_heathHeather	11_heathHeather.17	18	11_heathHeather.18	-6.68E+02	9.99E+00
11_heathHeather	11_heathHeather.18	19	11_heathHeather.19	-7.63E+02	2.12E+01
11_heathHeather	11_heathHeather.19	20	11_heathHeather.20	-7.05E+02	1.02E+01
11_heathHeather	11_heathHeather.2	3	11_heathHeather.3	-7.14E+02	1.17E+01
11_heathHeather	11_heathHeather.20	21	11_heathHeather.21	-6.84E+02	1.26E+01
11_heathHeather	11_heathHeather.21	22	11_heathHeather.22	-6.58E+02	2.04E+01
11_heathHeather	11_heathHeather.22	23	11_heathHeather.23	-6.66E+02	1.64E+01
11_heathHeather	11_heathHeather.23	24	11_heathHeather.24	-6.68E+02	2.23E+01
11_heathHeather	11_heathHeather.3	4	11_heathHeather.4	-6.14E+02	2.33E+01
11_heathHeather	11_heathHeather.4	5	11_heathHeather.5	-6.57E+02	2.16E+01
11_heathHeather	11_heathHeather.5	6	11_heathHeather.6	-6.32E+02	2.57E+01
11_heathHeather	11_heathHeather.6	7	11_heathHeather.7	-5.83E+02	2.33E+01
11_heathHeather	11_heathHeather.7	8	11_heathHeather.8	-7.16E+02	1.85E+01
11_heathHeather	11_heathHeather.8	9	11_heathHeather.9	-7.09E+02	1.16E+01
11_heathHeather	11_heathHeather.9	10	11_heathHeather.10	-6.82E+02	1.72E+01
12_heathChalk	12_heathChalk.0	AVG	12_heathChalk.AVG	-6.71E+02	8.44E+00
12_heathChalk	12_heathChalk.1	2	12_heathChalk.2	-6.71E+02	4.41E+00
12_heathChalk	12_heathChalk.10	11	12_heathChalk.11	-6.67E+02	8.67E+00
12_heathChalk	12_heathChalk.11	12	12_heathChalk.12	-7.02E+02	1.09E+01
12_heathChalk	12_heathChalk.12	13	12_heathChalk.13	-6.74E+02	6.90E+00
12_heathChalk	12_heathChalk.13	14	12_heathChalk.14	-6.75E+02	1.05E+01
12_heathChalk	12_heathChalk.14	15	12_heathChalk.15	-6.79E+02	9.83E+00
12_heathChalk	12_heathChalk.15	16	12_heathChalk.16	-6.70E+02	6.73E+00
12_heathChalk	12_heathChalk.16	17	12_heathChalk.17	-6.46E+02	9.52E+00
12_heathChalk	12_heathChalk.17	18	12_heathChalk.18	-6.58E+02	6.77E+00
12_heathChalk	12_heathChalk.18	19	12_heathChalk.19	-6.76E+02	7.64E+00
12_heathChalk	12_heathChalk.19	20	12_heathChalk.20	-6.39E+02	7.11E+00
12_heathChalk	12_heathChalk.2	3	12_heathChalk.3	-6.92E+02	6.70E+00
12_heathChalk	12_heathChalk.20	21	12_heathChalk.21	-6.84E+02	9.27E+00
12_heathChalk	12_heathChalk.21	22	12_heathChalk.22	-6.82E+02	6.91E+00
12_heathChalk	12_heathChalk.22	23	12_heathChalk.23	-6.75E+02	1.01E+01
12_heathChalk	12_heathChalk.23	24	12_heathChalk.24	-6.34E+02	7.03E+00
12_heathChalk	12_heathChalk.3	4	12_heathChalk.4	-6.84E+02	6.30E+00
12_heathChalk	12_heathChalk.4	5	12_heathChalk.5	-6.74E+02	7.26E+00
12_heathChalk	12_heathChalk.5	6	12_heathChalk.6	-6.80E+02	1.33E+01
12_heathChalk	12_heathChalk.6	7	12_heathChalk.7	-6.81E+02	1.33E+01
12_heathChalk	12_heathChalk.7	8	12_heathChalk.8	-6.80E+02	5.33E+00
12_heathChalk	12_heathChalk.8	9	12_heathChalk.9	-6.46E+02	1.03E+01
12_heathChalk	12_heathChalk.9	10	12_heathChalk.10	-6.56E+02	9.25E+00
13_heathPond	13_heathPond.0	1	13_heathPond.1	-6.79E+02	1.10E+01
13_heathPond	13_heathPond.1	2	13_heathPond.2	-7.14E+02	1.97E+01
13_heathPond	13_heathPond.10	11	13_heathPond.11	-7.18E+02	8.69E+00
13_heathPond	13_heathPond.11	12	13_heathPond.12	-6.95E+02	1.14E+01
13_heathPond	13_heathPond.12	13	13_heathPond.13	-6.95E+02	1.14E+01
13_heathPond	13_heathPond.13	14	13_heathPond.14	-6.95E+02	1.14E+01
13_heathPond	13_heathPond.14	15	13_heathPond.15	-7.45E+02	1.08E+01
13_heathPond	13_heathPond.15	16	13_heathPond.16	-6.51E+02	2.01E+01
13_heathPond	13_heathPond.16	17	13_heathPond.17	-6.97E+02	1.13E+01
13_heathPond	13_heathPond.17	18	13_heathPond.18	-6.97E+02	1.13E+01
13_heathPond	13_heathPond.18	19	13_heathPond.19	-6.53E+02	7.92E+00
13_heathPond	13_heathPond.19	20	13_heathPond.20	-6.03E+02	1.40E+01
13_heathPond	13_heathPond.2	3	13_heathPond.3	-7.09E+02	5.79E+00
13_heathPond	13_heathPond.20	21	13_heathPond.21	-6.69E+02	1.28E+01
13_heathPond	13_heathPond.21	22	13_heathPond.22	-6.48E+02	8.94E+00
13_heathPond	13_heathPond.22	23	13_heathPond.23	-6.48E+02	8.96E+00
13_heathPond	13_heathPond.23	24	13_heathPond.24	-6.57E+02	1.73E+01
13_heathPond	13_heathPond.3	4	13_heathPond.4	-6.85E+02	4.71E+00
13_heathPond	13_heathPond.4	5	13_heathPond.5	-6.89E+02	1.58E+01
13_heathPond	13_heathPond.5	6	13_heathPond.6	-7.09E+02	5.79E+00
13_heathPond	13_heathPond.6	7	13_heathPond.7	-6.71E+02	1.96E+01
13_heathPond	13_heathPond.7	8	13_heathPond.8	-6.27E+02	1.03E+01
13_heathPond	13_heathPond.8	9	13_heathPond.9	-6.62E+02	1.44E+01
13_heathPond	13_heathPond.9	10	13_heathPond.10	-7.42E+02	8.28E+00
14_heathGrass	14_heathGrass.0	1	14_heathGrass.1	-6.46E+02	8.35E+00
14_heathGrass	14_heathGrass.1	2	14_heathGrass.2	-6.65E+02	6.89E+00
14_heathGrass	14_heathGrass.10	11	14_heathGrass.11	-6.97E+02	4.79E+00
14_heathGrass	14_heathGrass.11	12	14_heathGrass.12	-6.70E+02	2.61E+00
14_heathGrass	14_heathGrass.12	13	14_heathGrass.13	-6.97E+02	3.84E+00
14_heathGrass	14_heathGrass.13	14	14_heathGrass.14	-6.82E+02	3.19E+00
14_heathGrass	14_heathGrass.14	15	14_heathGrass.15	-6.82E+02	3.18E+00
14_heathGrass	14_heathGrass.15	16	14_heathGrass.16	-6.58E+02	5.95E+00
14_heathGrass	14_heathGrass.16	17	14_heathGrass.17	-6.58E+02	5.93E+00
14_heathGrass	14_heathGrass.17	18	14_heathGrass.18	-6.91E+02	9.51E+00
14_heathGrass	14_heathGrass.18	19	14_heathGrass.19	-6.64E+02	6.55E+00
14_heathGrass	14_heathGrass.19	20	14_heathGrass.20	-6.68E+02	1.08E+01
14_heathGrass	14_heathGrass.2	3	14_heathGrass.3	-6.59E+02	4.19E+00
14_heathGrass	14_heathGrass.20	21	14_heathGrass.21	-6.40E+02	1.02E+01
14_heathGrass	14_heathGrass.21	22	14_heathGrass.22	-6.40E+02	1.02E+01
14_heathGrass	14_heathGrass.22	23	14_heathGrass.23	-6.79E+02	5.43E+00
14_heathGrass	14_heathGrass.23	24	14_heathGrass.24	-6.68E+02	5.79E+00
14_heathGrass	14_heathGrass.3	4	14_heathGrass.4	-6.45E+02	6.89E+00
14_heathGrass	14_heathGrass.4	5	14_heathGrass.5	-6.93E+02	3.78E+00
14_heathGrass	14_heathGrass.5	6	14_heathGrass.6	-6.82E+02	4.56E+00
14_heathGrass	14_heathGrass.6	7	14_heathGrass.7	-6.24E+02	9.57E+00
14_heathGrass	14_heathGrass.7	8	14_heathGrass.8	-6.64E+02	4.40E+00
14_heathGrass	14_heathGrass.8	9	14_heathGrass.9	-6.95E+02	4.28E+00
14_heathGrass	14_heathGrass.9	10	14_heathGrass.10	-6.95E+02	4.28E+00
15_heathFerns	15_heathFerns.0	1	15_heathFerns.1	-6.43E+02	3.77E+01
15_heathFerns	15_heathFerns.1	AVG	15_heathFerns.AVG	-6.39E+02	4.51E+01
15_heathFerns	15_heathFerns.10	2	15_heathFerns.2	-6.44E+02	4.06E+01
15_heathFerns	15_heathFerns.11	11	15_heathFerns.11	-6.21E+02	6.56E+01
15_heathFerns	15_heathFerns.12	12	15_heathFerns.12	-6.96E+02	3.39E+01
15_heathFerns	15_heathFerns.13	AVG	15_heathFerns.AVG	-6.39E+02	4.51E+01
15_heathFerns	15_heathFerns.14	14	15_heathFerns.14	-6.96E+02	3.39E+01
15_heathFerns	15_heathFerns.15	15	15_heathFerns.15	-6.35E+02	3.87E+01
15_heathFerns	15_heathFerns.16	16	15_heathFerns.16	-6.60E+02	4.41E+01
15_heathFerns	15_heathFerns.17	17	15_heathFerns.17	-6.64E+02	3.74E+01
15_heathFerns	15_heathFerns.18	18	15_heathFerns.18	-6.43E+02	6.73E+01
15_heathFerns	15_heathFerns.19	19	15_heathFerns.19	-6.13E+02	5.99E+01
15_heathFerns	15_heathFerns.2	20	15_heathFerns.20	-6.49E+02	4.05E+01
15_heathFerns	15_heathFerns.20	3	15_heathFerns.3	-6.15E+02	8.19E+01
15_heathFerns	15_heathFerns.21	21	15_heathFerns.21	-6.49E+02	2.24E+01
15_heathFerns	15_heathFerns.22	22	15_heathFerns.22	-6.24E+02	3.03E+01
15_heathFerns	15_heathFerns.23	23	15_heathFerns.23	-5.62E+02	7.16E+01
15_heathFerns	15_heathFerns.3	24	15_heathFerns.24	-6.08E+02	6.41E+01
15_heathFerns	15_heathFerns.4	4	15_heathFerns.4	-6.14E+02	1.89E+01
15_heathFerns	15_heathFerns.5	5	15_heathFerns.5	-6.67E+02	1.84E+01
15_heathFerns	15_heathFerns.6	6	15_heathFerns.6	-6.67E+02	1.87E+01
15_heathFerns	15_heathFerns.7	7	15_heathFerns.7	-6.72E+02	4.32E+01
15_heathFerns	15_heathFerns.8	8	15_heathFerns.8	-6.41E+02	4.46E+01
15_heathFerns	15_heathFerns.9	9	15_heathFerns.9	-6.44E+02	4.96E+01
16_heathBog	16_heathBog.0	10	15_heathFerns.10	-5.70E+02	7.39E+01
16_heathBog	16_heathBog.1	2	16_heathBog.2	-6.03E+02	2.20E+01
16_heathBog	16_heathBog.10	11	16_heathBog.11	-6.26E+02	2.31E+01
16_heathBog	16_heathBog.11	12	16_heathBog.12	-6.83E+02	1.11E+01
16_heathBog	16_heathBog.12	13	16_heathBog.13	-6.62E+02	1.96E+01
16_heathBog	16_heathBog.13	14	16_heathBog.14	-6.66E+02	2.13E+01
16_heathBog	16_heathBog.14	15	16_heathBog.15	-6.73E+02	1.73E+01
16_heathBog	16_heathBog.15	16	16_heathBog.16	-6.20E+02	1.45E+01
16_heathBog	16_heathBog.16	17	16_heathBog.17	-7.09E+02	1.83E+01
16_heathBog	16_heathBog.17	18	16_heathBog.18	-5.87E+02	4.82E+01
16_heathBog	16_heathBog.18	19	16_heathBog.19	-6.93E+02	2.28E+01
16_heathBog	16_heathBog.19	20	16_heathBog.20	-6.93E+02	2.28E+01
16_heathBog	16_heathBog.2	3	16_heathBog.3	-6.89E+02	2.72E+01
16_heathBog	16_heathBog.20	21	16_heathBog.21	-6.93E+02	2.28E+01
16_heathBog	16_heathBog.21	22	16_heathBog.22	-7.33E+02	1.42E+01
16_heathBog	16_heathBog.22	23	16_heathBog.23	-7.00E+02	1.43E+01
16_heathBog	16_heathBog.23	24	16_heathBog.24	-7.00E+02	1.43E+01
16_heathBog	16_heathBog.3	4	16_heathBog.4	-4.56E+02	5.65E+01
16_heathBog	16_heathBog.4	5	16_heathBog.5	-6.48E+02	1.52E+01
16_heathBog	16_heathBog.5	6	16_heathBog.6	-6.29E+02	7.25E+00
16_heathBog	16_heathBog.6	7	16_heathBog.7	-6.29E+02	7.26E+00
16_heathBog	16_heathBog.7	8	16_heathBog.8	-6.54E+02	2.38E+01
16_heathBog	16_heathBog.8	9	16_heathBog.9	-6.20E+02	1.92E+01
16_heathBog	16_heathBog.9	10	16_heathBog.10	-6.26E+02	2.31E+01
17_heathErosion	17_heathErosion.0	1	17_heathErosion.1	-6.81E+02	5.70E+00
17_heathErosion	17_heathErosion.1	2	17_heathErosion.2	-6.81E+02	5.71E+00
17_heathErosion	17_heathErosion.10	11	17_heathErosion.11	-7.11E+02	7.84E+00
17_heathErosion	17_heathErosion.11	12	17_heathErosion.12	-6.84E+02	1.34E+01
17_heathErosion	17_heathErosion.12	13	17_heathErosion.13	-6.98E+02	1.30E+01
17_heathErosion	17_heathErosion.13	14	17_heathErosion.14	-7.39E+02	1.03E+01
17_heathErosion	17_heathErosion.14	15	17_heathErosion.15	-7.74E+02	1.57E+01
17_heathErosion	17_heathErosion.15	16	17_heathErosion.16	-7.74E+02	1.58E+01
17_heathErosion	17_heathErosion.16	17	17_heathErosion.17	-7.00E+02	1.59E+01
17_heathErosion	17_heathErosion.17	18	17_heathErosion.18	-7.32E+02	9.25E+00
17_heathErosion	17_heathErosion.18	19	17_heathErosion.19	-7.00E+02	7.41E+00
17_heathErosion	17_heathErosion.19	20	17_heathErosion.20	-7.04E+02	1.04E+01
17_heathErosion	17_heathErosion.2	3	17_heathErosion.3	-6.75E+02	9.96E+00
17_heathErosion	17_heathErosion.20	21	17_heathErosion.21	-7.04E+02	1.04E+01
17_heathErosion	17_heathErosion.21	22	17_heathErosion.22	-6.60E+02	1.50E+01
17_heathErosion	17_heathErosion.22	23	17_heathErosion.23	-7.00E+02	9.27E+00
17_heathErosion	17_heathErosion.23	24	17_heathErosion.24	-6.84E+02	8.21E+00
17_heathErosion	17_heathErosion.3	4	17_heathErosion.4	-6.82E+02	7.98E+00
17_heathErosion	17_heathErosion.4	5	17_heathErosion.5	-6.82E+02	7.98E+00
17_heathErosion	17_heathErosion.5	6	17_heathErosion.6	-6.78E+02	1.33E+01
17_heathErosion	17_heathErosion.6	7	17_heathErosion.7	-7.26E+02	3.52E+01
17_heathErosion	17_heathErosion.7	8	17_heathErosion.8	-7.75E+02	1.16E+01
17_heathErosion	17_heathErosion.8	9	17_heathErosion.9	-7.00E+02	8.95E+00
17_heathErosion	17_heathErosion.9	10	17_heathErosion.10	-7.19E+02	5.43E+00
18_heathScrub	18_heathScrub.0	1	18_heathScrub.1	-6.87E+02	2.39E+01
18_heathScrub	18_heathScrub.1	2	18_heathScrub.2	-6.73E+02	1.93E+01
18_heathScrub	18_heathScrub.10	11	18_heathScrub.11	-7.03E+02	9.47E+00
18_heathScrub	18_heathScrub.11	12	18_heathScrub.12	-6.95E+02	5.35E+00
18_heathScrub	18_heathScrub.12	13	18_heathScrub.13	-7.07E+02	1.13E+01
18_heathScrub	18_heathScrub.13	14	18_heathScrub.14	-7.10E+02	1.70E+01
18_heathScrub	18_heathScrub.14	15	18_heathScrub.15	-7.30E+02	7.33E+00
18_heathScrub	18_heathScrub.15	16	18_heathScrub.16	-7.29E+02	2.28E+01
18_heathScrub	18_heathScrub.16	17	18_heathScrub.17	-7.09E+02	3.32E+01
18_heathScrub	18_heathScrub.17	18	18_heathScrub.18	-6.91E+02	5.36E+00
18_heathScrub	18_heathScrub.18	19	18_heathScrub.19	-6.82E+02	2.05E+01
18_heathScrub	18_heathScrub.19	20	18_heathScrub.20	-7.21E+02	7.83E+00
18_heathScrub	18_heathScrub.2	3	18_heathScrub.3	-6.73E+02	1.93E+01
18_heathScrub	18_heathScrub.20	21	18_heathScrub.21	-6.94E+02	1.66E+01
18_heathScrub	18_heathScrub.21	22	18_heathScrub.22	-6.98E+02	1.34E+01
18_heathScrub	18_heathScrub.22	23	18_heathScrub.23	-6.99E+02	9.30E+00
18_heathScrub	18_heathScrub.23	24	18_heathScrub.24	-6.87E+02	1.50E+01
18_heathScrub	18_heathScrub.3	4	18_heathScrub.4	-6.82E+02	9.08E+00
18_heathScrub	18_heathScrub.4	5	18_heathScrub.5	-7.00E+02	1.03E+01
18_heathScrub	18_heathScrub.5	6	18_heathScrub.6	-6.79E+02	1.41E+01
18_heathScrub	18_heathScrub.6	7	18_heathScrub.7	-7.11E+02	8.53E+00
18_heathScrub	18_heathScrub.7	8	18_heathScrub.8	-7.35E+02	2.43E+01
18_heathScrub	18_heathScrub.8	9	18_heathScrub.9	-6.75E+02	2.08E+01
18_heathScrub	18_heathScrub.9	10	18_heathScrub.10	-7.03E+02	2.09E+01
19_woodNettle	19_woodNettle.0	1	19_woodNettle.1	-6.77E+02	3.55E+01
19_woodNettle	19_woodNettle.1	2	19_woodNettle.2	-6.68E+02	2.58E+01
19_woodNettle	19_woodNettle.10	11	19_woodNettle.11	-6.46E+02	5.42E+01
19_woodNettle	19_woodNettle.11	12	19_woodNettle.12	-6.97E+02	1.61E+01
19_woodNettle	19_woodNettle.12	13	19_woodNettle.13	-6.14E+02	6.66E+01
19_woodNettle	19_woodNettle.13	14	19_woodNettle.14	-6.60E+02	3.01E+01
19_woodNettle	19_woodNettle.14	15	19_woodNettle.15	-5.68E+02	8.42E+01
19_woodNettle	19_woodNettle.15	16	19_woodNettle.16	-6.38E+02	5.93E+01
19_woodNettle	19_woodNettle.16	17	19_woodNettle.17	-6.68E+02	4.12E+01
19_woodNettle	19_woodNettle.17	18	19_woodNettle.18	-6.68E+02	4.12E+01
19_woodNettle	19_woodNettle.18	19	19_woodNettle.19	-6.49E+02	6.71E+01
19_woodNettle	19_woodNettle.19	20	19_woodNettle.20	-6.53E+02	3.91E+01
19_woodNettle	19_woodNettle.2	3	19_woodNettle.3	-6.55E+02	1.63E+01
19_woodNettle	19_woodNettle.20	21	19_woodNettle.21	-6.21E+02	6.51E+01
19_woodNettle	19_woodNettle.21	22	19_woodNettle.22	-6.28E+02	3.47E+01
19_woodNettle	19_woodNettle.22	23	19_woodNettle.23	-6.28E+02	3.47E+01
19_woodNettle	19_woodNettle.23	24	19_woodNettle.24	-6.49E+02	6.71E+01
19_woodNettle	19_woodNettle.3	4	19_woodNettle.4	-6.43E+02	1.81E+01
19_woodNettle	19_woodNettle.4	5	19_woodNettle.5	-6.25E+02	3.65E+01
19_woodNettle	19_woodNettle.5	6	19_woodNettle.6	-6.58E+02	1.89E+01
19_woodNettle	19_woodNettle.6	7	19_woodNettle.7	-6.58E+02	1.89E+01
19_woodNettle	19_woodNettle.7	8	19_woodNettle.8	-6.60E+02	4.54E+01
19_woodNettle	19_woodNettle.8	9	19_woodNettle.9	-6.35E+02	3.62E+01
19_woodNettle	19_woodNettle.9	10	19_woodNettle.10	-6.45E+02	5.43E+01
20_estuaryPebble	20_estuaryPebble.0	1	20_estuaryPebble.1	-7.20E+02	1.50E+01
20_estuaryPebble	20_estuaryPebble.1	2	20_estuaryPebble.2	-6.58E+02	1.46E+01
20_estuaryPebble	20_estuaryPebble.10	11	20_estuaryPebble.11	-6.80E+02	1.21E+01
20_estuaryPebble	20_estuaryPebble.11	12	20_estuaryPebble.12	-6.91E+02	1.10E+01
20_estuaryPebble	20_estuaryPebble.12	13	20_estuaryPebble.13	-6.09E+02	1.69E+01
20_estuaryPebble	20_estuaryPebble.13	14	20_estuaryPebble.14	-6.83E+02	1.57E+01
20_estuaryPebble	20_estuaryPebble.14	15	20_estuaryPebble.15	-6.24E+02	1.47E+01
20_estuaryPebble	20_estuaryPebble.15	16	20_estuaryPebble.16	-6.70E+02	1.64E+01
20_estuaryPebble	20_estuaryPebble.16	17	20_estuaryPebble.17	-7.02E+02	1.78E+01
20_estuaryPebble	20_estuaryPebble.17	18	20_estuaryPebble.18	-6.65E+02	1.56E+01
20_estuaryPebble	20_estuaryPebble.18	19	20_estuaryPebble.19	-6.69E+02	2.89E+01
20_estuaryPebble	20_estuaryPebble.19	20	20_estuaryPebble.20	-7.06E+02	1.53E+01
20_estuaryPebble	20_estuaryPebble.2	3	20_estuaryPebble.3	-6.56E+02	1.83E+01
20_estuaryPebble	20_estuaryPebble.20	21	20_estuaryPebble.21	-7.52E+02	1.44E+01
20_estuaryPebble	20_estuaryPebble.21	22	20_estuaryPebble.22	-7.35E+02	1.38E+01
20_estuaryPebble	20_estuaryPebble.22	23	20_estuaryPebble.23	-6.97E+02	1.16E+01
20_estuaryPebble	20_estuaryPebble.23	24	20_estuaryPebble.24	-6.72E+02	1.23E+01
20_estuaryPebble	20_estuaryPebble.3	4	20_estuaryPebble.4	-6.82E+02	1.58E+01
20_estuaryPebble	20_estuaryPebble.4	5	20_estuaryPebble.5	-7.33E+02	1.10E+01
20_estuaryPebble	20_estuaryPebble.5	6	20_estuaryPebble.6	-7.16E+02	1.41E+01
20_estuaryPebble	20_estuaryPebble.6	7	20_estuaryPebble.7	-6.91E+02	1.49E+01
20_estuaryPebble	20_estuaryPebble.7	8	20_estuaryPebble.8	-6.68E+02	1.57E+01
20_estuaryPebble	20_estuaryPebble.8	9	20_estuaryPebble.9	-7.47E+02	1.09E+01
20_estuaryPebble	20_estuaryPebble.9	10	20_estuaryPebble.10	-6.11E+02	1.37E+01
21_estuarySeaweed	21_estuarySeaweed.0	1	21_estuarySeaweed.1	-6.62E+02	1.44E+01
21_estuarySeaweed	21_estuarySeaweed.1	2	21_estuarySeaweed.2	-6.99E+02	9.20E+00
21_estuarySeaweed	21_estuarySeaweed.10	11	21_estuarySeaweed.11	-6.71E+02	2.56E+01
21_estuarySeaweed	21_estuarySeaweed.11	12	21_estuarySeaweed.12	-7.16E+02	7.06E+00
21_estuarySeaweed	21_estuarySeaweed.12	13	21_estuarySeaweed.13	-7.23E+02	1.01E+01
21_estuarySeaweed	21_estuarySeaweed.13	14	21_estuarySeaweed.14	-7.41E+02	1.14E+01
21_estuarySeaweed	21_estuarySeaweed.14	15	21_estuarySeaweed.15	-7.06E+02	1.61E+01
21_estuarySeaweed	21_estuarySeaweed.15	16	21_estuarySeaweed.16	-7.45E+02	1.63E+01
21_estuarySeaweed	21_estuarySeaweed.16	17	21_estuarySeaweed.17	-7.01E+02	2.39E+01
21_estuarySeaweed	21_estuarySeaweed.17	18	21_estuarySeaweed.18	-6.85E+02	1.19E+01
21_estuarySeaweed	21_estuarySeaweed.18	19	21_estuarySeaweed.19	-6.90E+02	1.77E+01
21_estuarySeaweed	21_estuarySeaweed.19	20	21_estuarySeaweed.20	-7.33E+02	1.59E+01
21_estuarySeaweed	21_estuarySeaweed.2	3	21_estuarySeaweed.3	-7.13E+02	1.02E+01
21_estuarySeaweed	21_estuarySeaweed.20	21	21_estuarySeaweed.21	-7.09E+02	1.46E+01
21_estuarySeaweed	21_estuarySeaweed.21	22	21_estuarySeaweed.22	-7.32E+02	1.09E+01
21_estuarySeaweed	21_estuarySeaweed.22	23	21_estuarySeaweed.23	-6.81E+02	1.36E+01
21_estuarySeaweed	21_estuarySeaweed.23	24	21_estuarySeaweed.24	-6.93E+02	1.10E+01
21_estuarySeaweed	21_estuarySeaweed.3	4	21_estuarySeaweed.4	-7.47E+02	1.36E+01
21_estuarySeaweed	21_estuarySeaweed.4	5	21_estuarySeaweed.5	-6.35E+02	1.13E+01
21_estuarySeaweed	21_estuarySeaweed.5	6	21_estuarySeaweed.6	-7.18E+02	1.07E+01
21_estuarySeaweed	21_estuarySeaweed.6	7	21_estuarySeaweed.7	-7.20E+02	1.54E+01
21_estuarySeaweed	21_estuarySeaweed.7	8	21_estuarySeaweed.8	-6.78E+02	1.49E+01
21_estuarySeaweed	21_estuarySeaweed.8	9	21_estuarySeaweed.9	-7.00E+02	1.01E+01
21_estuarySeaweed	21_estuarySeaweed.9	10	21_estuarySeaweed.10	-7.18E+02	8.18E+00
22_estuaryGravel	22_estuaryGravel.0	1	22_estuaryGravel.1	-6.98E+02	5.30E+00
22_estuaryGravel	22_estuaryGravel.1	2	22_estuaryGravel.2	-6.80E+02	6.63E+00
22_estuaryGravel	22_estuaryGravel.10	11	22_estuaryGravel.11	-6.73E+02	4.31E+00
22_estuaryGravel	22_estuaryGravel.11	12	22_estuaryGravel.12	-6.87E+02	1.12E+01
22_estuaryGravel	22_estuaryGravel.12	13	22_estuaryGravel.13	-7.02E+02	1.07E+01
22_estuaryGravel	22_estuaryGravel.13	14	22_estuaryGravel.14	-6.83E+02	1.14E+01
22_estuaryGravel	22_estuaryGravel.14	15	22_estuaryGravel.15	-6.89E+02	1.09E+01
22_estuaryGravel	22_estuaryGravel.15	16	22_estuaryGravel.16	-6.86E+02	1.09E+01
22_estuaryGravel	22_estuaryGravel.16	17	22_estuaryGravel.17	-6.72E+02	1.77E+01
22_estuaryGravel	22_estuaryGravel.17	18	22_estuaryGravel.18	-6.51E+02	1.32E+01
22_estuaryGravel	22_estuaryGravel.18	19	22_estuaryGravel.19	-6.62E+02	1.50E+01
22_estuaryGravel	22_estuaryGravel.19	20	22_estuaryGravel.20	-6.69E+02	1.51E+01
22_estuaryGravel	22_estuaryGravel.2	3	22_estuaryGravel.3	-6.77E+02	1.12E+01
22_estuaryGravel	22_estuaryGravel.20	21	22_estuaryGravel.21	-6.55E+02	1.36E+01
22_estuaryGravel	22_estuaryGravel.21	22	22_estuaryGravel.22	-6.44E+02	1.50E+01
22_estuaryGravel	22_estuaryGravel.22	23	22_estuaryGravel.23	-6.82E+02	1.21E+01
22_estuaryGravel	22_estuaryGravel.23	24	22_estuaryGravel.24	-6.82E+02	1.21E+01
22_estuaryGravel	22_estuaryGravel.3	4	22_estuaryGravel.4	-6.93E+02	3.52E+00
22_estuaryGravel	22_estuaryGravel.4	5	22_estuaryGravel.5	-7.00E+02	6.30E+00
22_estuaryGravel	22_estuaryGravel.5	6	22_estuaryGravel.6	-6.37E+02	1.17E+01
22_estuaryGravel	22_estuaryGravel.6	7	22_estuaryGravel.7	-6.79E+02	4.15E+00
22_estuaryGravel	22_estuaryGravel.7	8	22_estuaryGravel.8	-6.98E+02	2.92E+00
22_estuaryGravel	22_estuaryGravel.8	9	22_estuaryGravel.9	-6.76E+02	3.44E+00
22_estuaryGravel	22_estuaryGravel.9	10	22_estuaryGravel.10	-6.71E+02	4.25E+00
23_estuaryVeg	23_estuaryVeg.0	1	23_estuaryGrass.1	-6.40E+02	9.94E+00
23_estuaryVeg	23_estuaryVeg.1	2	23_estuaryGrass.2	-5.12E+02	1.16E+01
23_estuaryVeg	23_estuaryVeg.10	11	23_estuaryGrass.11	-5.25E+02	1.12E+01
23_estuaryVeg	23_estuaryVeg.11	12	23_estuaryGrass.12	-6.68E+02	1.10E+01
23_estuaryVeg	23_estuaryVeg.12	13	23_estuaryGrass.13	-6.00E+02	1.26E+01
23_estuaryVeg	23_estuaryVeg.13	14	23_estuaryGrass.14	-6.78E+02	1.41E+01
23_estuaryVeg	23_estuaryVeg.14	15	23_estuaryGrass.15	-6.44E+02	1.66E+01
23_estuaryVeg	23_estuaryVeg.15	16	23_estuaryGrass.16	-6.80E+02	1.23E+01
23_estuaryVeg	23_estuaryVeg.16	17	23_estuaryGrass.17	-6.64E+02	1.31E+01
23_estuaryVeg	23_estuaryVeg.17	18	23_estuaryGrass.18	-6.65E+02	1.10E+01
23_estuaryVeg	23_estuaryVeg.18	19	23_estuaryGrass.19	-6.77E+02	1.16E+01
23_estuaryVeg	23_estuaryVeg.19	20	23_estuaryGrass.20	-6.48E+02	1.28E+01
23_estuaryVeg	23_estuaryVeg.2	AVG	23_estuaryGrass.AVG	-6.38E+02	1.29E+01
23_estuaryVeg	23_estuaryVeg.20	21	23_estuaryGrass.21	-6.55E+02	1.62E+01
23_estuaryVeg	23_estuaryVeg.21	22	23_estuaryGrass.22	-6.56E+02	1.43E+01
23_estuaryVeg	23_estuaryVeg.22	23	23_estuaryGrass.23	-6.37E+02	1.83E+01
23_estuaryVeg	23_estuaryVeg.23	24	23_estuaryGrass.24	-6.50E+02	1.43E+01
23_estuaryVeg	23_estuaryVeg.3	AVG	23_estuaryGrass.AVG	-6.38E+02	1.29E+01
23_estuaryVeg	23_estuaryVeg.4	AVG	23_estuaryGrass.AVG	-6.38E+02	1.29E+01
23_estuaryVeg	23_estuaryVeg.5	AVG	23_estuaryGrass.AVG	-6.38E+02	1.29E+01
23_estuaryVeg	23_estuaryVeg.6	AVG	23_estuaryGrass.AVG	-6.38E+02	1.29E+01
23_estuaryVeg	23_estuaryVeg.7	AVG	23_estuaryGrass.AVG	-6.38E+02	1.29E+01
23_estuaryVeg	23_estuaryVeg.8	AVG	23_estuaryGrass.AVG	-6.38E+02	1.29E+01
23_estuaryVeg	23_estuaryVeg.9	10	23_estuaryGrass.10	-6.54E+02	7.84E+00
24_estuarySilt	24_estuarySilt.0	1	24_estuarySilt.1	-7.21E+02	4.36E+00
24_estuarySilt	24_estuarySilt.1	2	24_estuarySilt.2	-7.15E+02	7.64E+00
24_estuarySilt	24_estuarySilt.10	11	24_estuarySilt.11	-7.18E+02	7.96E+00
24_estuarySilt	24_estuarySilt.11	12	24_estuarySilt.12	-7.07E+02	7.74E+00
24_estuarySilt	24_estuarySilt.12	13	24_estuarySilt.13	-7.02E+02	3.85E+00
24_estuarySilt	24_estuarySilt.13	14	24_estuarySilt.14	-7.16E+02	2.38E+00
24_estuarySilt	24_estuarySilt.14	15	24_estuarySilt.15	-7.27E+02	3.52E+00
24_estuarySilt	24_estuarySilt.15	16	24_estuarySilt.16	-7.39E+02	3.54E+00
24_estuarySilt	24_estuarySilt.16	17	24_estuarySilt.17	-7.49E+02	2.99E+00
24_estuarySilt	24_estuarySilt.17	18	24_estuarySilt.18	-7.14E+02	2.94E+00
24_estuarySilt	24_estuarySilt.18	19	24_estuarySilt.19	-7.13E+02	6.30E+00
24_estuarySilt	24_estuarySilt.19	20	24_estuarySilt.20	-6.93E+02	6.13E+00
24_estuarySilt	24_estuarySilt.2	3	24_estuarySilt.3	-6.78E+02	7.10E+00
24_estuarySilt	24_estuarySilt.20	21	24_estuarySilt.21	-6.94E+02	6.44E+00
24_estuarySilt	24_estuarySilt.21	22	24_estuarySilt.22	-6.88E+02	5.34E+00
24_estuarySilt	24_estuarySilt.22	23	24_estuarySilt.23	-6.98E+02	7.01E+00
24_estuarySilt	24_estuarySilt.23	24	24_estuarySilt.24	-7.20E+02	4.64E+00
24_estuarySilt	24_estuarySilt.3	4	24_estuarySilt.4	-7.04E+02	6.42E+00
24_estuarySilt	24_estuarySilt.4	5	24_estuarySilt.5	-6.34E+02	4.94E+00
24_estuarySilt	24_estuarySilt.5	6	24_estuarySilt.6	-6.93E+02	4.56E+00
24_estuarySilt	24_estuarySilt.6	7	24_estuarySilt.7	-6.28E+02	5.33E+00
24_estuarySilt	24_estuarySilt.7	8	24_estuarySilt.8	-7.09E+02	6.49E+00
24_estuarySilt	24_estuarySilt.8	9	24_estuarySilt.9	-7.34E+02	5.72E+00
24_estuarySilt	24_estuarySilt.9	10	24_estuarySilt.10	-7.40E+02	5.45E+00
25_farmPlough	25_farmPlough.0	1	25_farmPlough.1	-6.83E+02	3.32E+01
25_farmPlough	25_farmPlough.1	2	25_farmPlough.2	-7.01E+02	2.43E+01
25_farmPlough	25_farmPlough.10	11	25_farmPlough.11	-6.94E+02	2.02E+01
25_farmPlough	25_farmPlough.11	12	25_farmPlough.12	-7.17E+02	1.48E+01
25_farmPlough	25_farmPlough.12	13	25_farmPlough.13	-7.36E+02	2.10E+01
25_farmPlough	25_farmPlough.13	14	25_farmPlough.14	-7.16E+02	2.30E+01
25_farmPlough	25_farmPlough.14	15	25_farmPlough.15	-6.45E+02	1.36E+01
25_farmPlough	25_farmPlough.15	16	25_farmPlough.16	-6.99E+02	1.82E+01
25_farmPlough	25_farmPlough.16	17	25_farmPlough.17	-4.82E+02	1.87E+01
25_farmPlough	25_farmPlough.17	18	25_farmPlough.18	-7.06E+02	1.40E+01
25_farmPlough	25_farmPlough.18	19	25_farmPlough.19	-6.85E+02	2.23E+01
25_farmPlough	25_farmPlough.19	20	25_farmPlough.20	-7.14E+02	2.02E+01
25_farmPlough	25_farmPlough.2	3	25_farmPlough.3	-7.22E+02	2.04E+01
25_farmPlough	25_farmPlough.20	21	25_farmPlough.21	-6.98E+02	2.00E+01
25_farmPlough	25_farmPlough.21	22	25_farmPlough.22	-7.17E+02	2.68E+01
25_farmPlough	25_farmPlough.22	23	25_farmPlough.23	-7.27E+02	2.57E+01
25_farmPlough	25_farmPlough.23	24	25_farmPlough.24	-6.83E+02	2.11E+01
25_farmPlough	25_farmPlough.3	4	25_farmPlough.4	-6.89E+02	2.59E+01
25_farmPlough	25_farmPlough.4	5	25_farmPlough.5	-6.91E+02	2.47E+01
25_farmPlough	25_farmPlough.5	6	25_farmPlough.6	-5.85E+02	1.79E+01
25_farmPlough	25_farmPlough.6	7	25_farmPlough.7	-6.80E+02	2.05E+01
25_farmPlough	25_farmPlough.7	8	25_farmPlough.8	-7.03E+02	2.05E+01
25_farmPlough	25_farmPlough.8	9	25_farmPlough.9	-6.89E+02	1.62E+01
25_farmPlough	25_farmPlough.9	10	25_farmPlough.10	-7.17E+02	1.46E+01
26_woodFlower	26_woodFlower.0	1	26_woodFlower.1	-7.53E+02	1.54E+01
26_woodFlower	26_woodFlower.1	2	26_woodFlower.2	-7.15E+02	3.86E+01
26_woodFlower	26_woodFlower.10	11	26_woodFlower.11	-6.07E+02	3.75E+01
26_woodFlower	26_woodFlower.11	12	26_woodFlower.12	-7.78E+02	2.74E+01
26_woodFlower	26_woodFlower.12	13	26_woodFlower.13	-7.85E+02	4.56E+01
26_woodFlower	26_woodFlower.13	14	26_woodFlower.14	-7.62E+02	2.60E+01
26_woodFlower	26_woodFlower.14	15	26_woodFlower.15	-7.35E+02	2.62E+01
26_woodFlower	26_woodFlower.15	16	26_woodFlower.16	-7.61E+02	1.59E+01
26_woodFlower	26_woodFlower.16	17	26_woodFlower.17	-7.59E+02	3.20E+01
26_woodFlower	26_woodFlower.17	18	26_woodFlower.18	-7.91E+02	3.98E+01
26_woodFlower	26_woodFlower.18	19	26_woodFlower.19	-7.70E+02	1.24E+01
26_woodFlower	26_woodFlower.19	20	26_woodFlower.20	-7.76E+02	2.90E+01
26_woodFlower	26_woodFlower.2	3	26_woodFlower.3	-7.93E+02	2.92E+01
26_woodFlower	26_woodFlower.20	21	26_woodFlower.21	-7.86E+02	2.80E+01
26_woodFlower	26_woodFlower.21	22	26_woodFlower.22	-7.64E+02	2.52E+01
26_woodFlower	26_woodFlower.22	23	26_woodFlower.23	-7.68E+02	1.41E+01
26_woodFlower	26_woodFlower.23	24	26_woodFlower.24	-7.90E+02	1.47E+01
26_woodFlower	26_woodFlower.3	4	26_woodFlower.4	-7.49E+02	2.39E+01
26_woodFlower	26_woodFlower.4	5	26_woodFlower.5	-7.09E+02	1.27E+01
26_woodFlower	26_woodFlower.5	6	26_woodFlower.6	-7.39E+02	5.26E+01
26_woodFlower	26_woodFlower.6	7	26_woodFlower.7	-7.31E+02	2.47E+01
26_woodFlower	26_woodFlower.7	8	26_woodFlower.8	-7.31E+02	2.47E+01
26_woodFlower	26_woodFlower.8	9	26_woodFlower.9	-7.47E+02	2.65E+01
26_woodFlower	26_woodFlower.9	10	26_woodFlower.10	-7.45E+02	3.17E+01
27_gravelMajority	27_gravelMajority.0	1	27_gravelMajority.1	-7.89E+02	7.92E+00
27_gravelMajority	27_gravelMajority.1	2	27_gravelMajority.2	-8.00E+02	5.80E+00
27_gravelMajority	27_gravelMajority.10	11	27_gravelMajority.11	-7.92E+02	6.20E+00
27_gravelMajority	27_gravelMajority.11	12	27_gravelMajority.12	-8.18E+02	8.05E+00
27_gravelMajority	27_gravelMajority.12	AVG	27_gravelMajority.AVG	-8.18E+02	8.05E+00
27_gravelMajority	27_gravelMajority.13	14	27_gravelMajority.14	-8.18E+02	6.66E+00
27_gravelMajority	27_gravelMajority.14	15	27_gravelMajority.15	-8.26E+02	6.50E+00
27_gravelMajority	27_gravelMajority.15	16	27_gravelMajority.16	-8.11E+02	5.25E+00
27_gravelMajority	27_gravelMajority.16	17	27_gravelMajority.17	-8.05E+02	5.09E+00
27_gravelMajority	27_gravelMajority.17	18	27_gravelMajority.18	-7.92E+02	4.31E+00
27_gravelMajority	27_gravelMajority.18	19	27_gravelMajority.19	-7.91E+02	6.08E+00
27_gravelMajority	27_gravelMajority.19	20	27_gravelMajority.20	-7.84E+02	7.03E+00
27_gravelMajority	27_gravelMajority.2	3	27_gravelMajority.3	-8.04E+02	4.43E+00
27_gravelMajority	27_gravelMajority.20	21	27_gravelMajority.21	-7.82E+02	4.18E+00
27_gravelMajority	27_gravelMajority.21	22	27_gravelMajority.22	-7.88E+02	4.00E+00
27_gravelMajority	27_gravelMajority.22	23	27_gravelMajority.23	-7.91E+02	3.56E+00
27_gravelMajority	27_gravelMajority.23	24	27_gravelMajority.24	-7.87E+02	4.59E+00
27_gravelMajority	27_gravelMajority.3	4	27_gravelMajority.4	-8.14E+02	5.51E+00
27_gravelMajority	27_gravelMajority.4	5	27_gravelMajority.5	-7.83E+02	5.58E+00
27_gravelMajority	27_gravelMajority.5	6	27_gravelMajority.6	-8.20E+02	6.01E+00
27_gravelMajority	27_gravelMajority.6	7	27_gravelMajority.7	-8.03E+02	5.67E+00
27_gravelMajority	27_gravelMajority.7	8	27_gravelMajority.8	-8.09E+02	3.49E+00
27_gravelMajority	27_gravelMajority.8	9	27_gravelMajority.9	-7.06E+02	4.54E+00
27_gravelMajority	27_gravelMajority.9	10	27_gravelMajority.10	-7.86E+02	5.79E+00
28_gravelMix	28_gravelMix.0	1	28_gravelMix.1	-7.86E+02	3.40E+00
28_gravelMix	28_gravelMix.1	2	28_gravelMix.2	-8.02E+02	4.78E+00
28_gravelMix	28_gravelMix.10	11	28_gravelMix.11	-8.03E+02	4.08E+00
28_gravelMix	28_gravelMix.11	12	28_gravelMix.12	-8.10E+02	4.33E+00
28_gravelMix	28_gravelMix.12	13	28_gravelMix.13	-7.90E+02	4.69E+00
28_gravelMix	28_gravelMix.13	14	28_gravelMix.14	-8.29E+02	3.53E+00
28_gravelMix	28_gravelMix.14	15	28_gravelMix.15	-7.36E+02	2.93E+00
28_gravelMix	28_gravelMix.15	16	28_gravelMix.16	-7.98E+02	2.67E+00
28_gravelMix	28_gravelMix.16	17	28_gravelMix.17	-7.98E+02	3.33E+00
28_gravelMix	28_gravelMix.17	18	28_gravelMix.18	-7.54E+02	2.33E+00
28_gravelMix	28_gravelMix.18	19	28_gravelMix.19	-8.10E+02	6.60E+00
28_gravelMix	28_gravelMix.19	20	28_gravelMix.20	-7.85E+02	4.05E+00
28_gravelMix	28_gravelMix.2	3	28_gravelMix.3	-8.28E+02	3.15E+00
28_gravelMix	28_gravelMix.20	21	28_gravelMix.21	-8.18E+02	4.30E+00
28_gravelMix	28_gravelMix.21	22	28_gravelMix.22	-8.18E+02	4.08E+00
28_gravelMix	28_gravelMix.22	23	28_gravelMix.23	-8.04E+02	3.46E+00
28_gravelMix	28_gravelMix.23	24	28_gravelMix.24	-7.76E+02	2.53E+00
28_gravelMix	28_gravelMix.3	4	28_gravelMix.4	-8.25E+02	6.32E+00
28_gravelMix	28_gravelMix.4	5	28_gravelMix.5	-8.45E+02	4.16E+00
28_gravelMix	28_gravelMix.5	6	28_gravelMix.6	-8.16E+02	4.33E+00
28_gravelMix	28_gravelMix.6	7	28_gravelMix.7	-8.25E+02	3.13E+00
28_gravelMix	28_gravelMix.7	8	28_gravelMix.8	-8.72E+02	5.45E+00
28_gravelMix	28_gravelMix.8	9	28_gravelMix.9	-8.26E+02	4.55E+00
28_gravelMix	28_gravelMix.9	10	28_gravelMix.10	-8.07E+02	2.55E+00
