## Supplementary material for "Shining a light on camouflage evolution: using genetic algorithms to determine the effects of geometry and lighting on optimal camouflage": BG_SiteInfo.txt

Habitat	Year	Month	Day	Time	TimeUTC	Country	County	Lat	Long	SunElevation	SunAzimuth
01_grassWildFlowers	2020	7	20	18:07:00	17:07:00	UK	Surrey	51.265118	-0.265149	27.6	272.21
02_grassMowShort	2020	7	29	09:23:00	08:23:00	UK	Surrey	51.265233	-0.268944	45.02	121.72
03_woodLeaflitter	2020	7	29	16:18:00	15:18:00	UK	Surrey	51.264965	-0.269167	34.17	256.61
04_woodTrail	2020	7	30	10:36:00	09:36:00	UK	Surrey	51.266	-0.265666	44.83	121.93
05_grassTrampled	2020	7	30	14:51:00	13:51:00	UK	Surrey	51.265748	-0.266267	50.28	224.43
06_grassTopped	2020	7	30	16:46:00	15:46:00	UK	Surrey	51.264231	-0.267866	38.47	249.57
07_woodLichen	2020	7	31	09:38:00	08:38:00	UK	Surrey	51.265281	-0.267982	36.12	107.08
08_grassMowLong	2020	8	3	14:07:00	13:07:00	UK	Surrey	51.264894	-0.268495	54.47	202.01
09_woodBramble	2020	8	7	09:40:00	08:40:00	UK	Surrey	51.2672	-0.26522	34.76	108.65
10_woodEdgeGrass	2020	8	11	11:49:00	10:49:00	UK	Surrey	51.26457	-0.267618	49	143.14
11_heathHeather	2020	9	10	11:19:00	10:19:00	UK	Surrey	51.26635	-0.275926	37.38	141.89
12_heathChalk	2020	9	14	10:09:00	09:09:00	UK	Surrey	51.267703	-0.276686	29.49	127.01
13_heathPond	2020	9	14	11:28:00	10:28:00	UK	Surrey	51.269267	-0.27905	38.62	151.9
14_heathGrass	2020	9	15	15:30:00	14:30:00	UK	Surrey	51.268465	-0.277635	31.78	226.96
15_heathFerns	2020	9	17	15:09:00	14:09:00	UK	Surrey	51.266551	-0.276382	34.2	218.67
16_heathBog	2020	9	17	15:47:00	14:47:00	UK	Surrey	51.269153	-0.278485	31.02	226.73
17_heathErosion	2020	9	18	15:19:00	14:19:00	UK	Surrey	51.266539	-0.276681	33.81	218.59
18_heathScrub	2020	9	21	10:51:00	09:51:00	UK	Surrey	51.266132	-0.277258	30.86	136.78
19_woodNettle	2020	9	22	13:13:00	12:13:00	UK	Surrey	51.26442	-0.269314	38.78	182.03
20_estuaryPebble	2020	10	14	11:38:00	10:38:00	UK	Cornwall	50.168806	-5.091725	27.85	152.86
21_estuarySeaweed	2020	11	4	10:53:00	10:53:00	UK	Cornwall	50.168871	-5.091459	21.13	155.72
22_estuaryGravel	2020	11	4	15:24:00	15:24:00	UK	Cornwall	50.168891	-5.091558	10.27	229.99
23_estuaryVeg	2020	11	5	10:34:00	10:34:00	UK	Cornwall	50.16903	-5.090142	20.84	155.8
24_estuarySilt	2020	11	5	14:33:00	14:33:00	UK	Cornwall	50.168756	-5.09108	16.57	216.64
25_farmPlough	2020	11	26	10:10:00	10:10:00	UK	Cornwall	50.168978	-5.088795	13.44	149.5
26_woodFlower	2021	3	19	12:32:00	12:32:00	UK	Surrey	51.264041	-0.269215	38.2	186.77
27_gravelMajority	2021	3	29	11:52:00	11:52:00	UK	Hampshire	50.931363	-1.784646	41.82	165.93
28_gravelMix	2021	4	2	13:10:00	12:10:00	UK	Hampshire	50.931157	-1.784848	44.13	176.31
