## Supplementary material for "Shining a light on camouflage evolution: using genetic algorithms to determine the effects of geometry and lighting on optimal camouflage": Gene_Template.txt

ID	Parent1	Parent2	Sex	ptn_dim_xcp	ptn_dim_ycp	ptn_dim_wdt	ptn_dim_asr	ptn_dim_agl	ptn_grd_cvr	ptn_grd_sig	ptn_grd_hgt	ptn_grd_agl	eem_int_lvl	eem_int_rto	eem_sig_lvl	eem_sig_rto	eem_exp_lvl	eem_exp_rto	col_mac_lmv	col_mac_rgv	col_mac_byv	col_top_lmv	col_top_rgv	col_top_byv	col_bot_lmv	col_bot_rgv	col_bot_byv	col_grd_sig	col_grd_hgt	spk_one_lvl	spk_one_rto	spk_one_sig	spk_one_ycp	spk_two_lvl	spk_two_rto	spk_two_sig	spk_two_ycp	gls_lvl_bkg	gls_lvl_mac
1	none	none	m	0.894957242	0.877859502	0.521339612	0.63063146	0.347510771	0.300364248	0.652147902	0.974065234	0.897919012	0.605560344	0.006287686	0.651977958	0.932531276	0.670034124	0.790721439	0.578768479	0.886001003	0.405051107	0.588758357	0.407774602	0.536601004	0.585792632	0.891513093	0.779445068	0.302763796	0.878755611	0.302208067	0.725690309	0.66835363	0.725706872	0.302208067	0.725690309	0.66835363	0.725706872	0.66835363	0.725706872
2	none	none	f	0.154316775	0.55893667	0.415091704	0.749170403	0.157890382	0.610404268	0.363916706	0.430184578	0.763479959	0.201175706	0.07147856	0.090188568	0.411654267	0.665508736	0.880047465	0.155579616	0.885875284	0.31492739	0.670379391	0.730847666	0.034284566	0.927760413	0.664637866	0.346983652	0.147561826	0.664692894	0.223127057	0.761544721	0.806628602	0.34350509	0.223127057	0.761544721	0.806628602	0.34350509	0.806628602	0.34350509
3	none	none	m	0.466259175	0.079911267	0.373617522	0.489213931	0.479553676	0.769760562	0.386242331	0.195052734	0.349762965	0.162325192	0.255392642	0.185032407	0.722813833	0.267031242	0.374028925	0.526252093	0.197540726	0.44747029	0.982074699	0.797545037	0.358839456	0.589732667	0.546944763	0.815138178	0.604105828	0.472062294	0.021616432	0.600371265	0.084682925	0.621720328	0.021616432	0.600371265	0.084682925	0.621720328	0.084682925	0.621720328
4	none	none	f	0.997532601	0.641978032	0.440022448	0.389717982	0.085978596	0.176777617	0.99077011	0.528638563	0.402944534	0.580948295	0.434117549	0.163573583	0.914615786	0.784864205	0.382698269	0.013614214	0.846298104	0.374645782	0.720417191	0.594708676	0.503831282	0.195525803	0.467221129	0.478063645	0.635391242	0.159910236	0.703415708	0.595632471	0.061834889	0.597570571	0.703415708	0.595632471	0.061834889	0.597570571	0.061834889	0.597570571
5	none	none	m	0.000366247	0.309721544	0.077846011	0.873439317	0.908975316	0.879219087	0.899602835	0.743652781	0.596295176	0.136371281	0.067589182	0.061558041	0.681913532	0.5899076	0.257012108	0.294437874	0.265691613	0.26916173	0.906758043	0.293395452	0.948031168	0.430732868	0.784230887	0.023101729	0.02337692	0.066097479	0.724275759	0.057721377	0.790659732	0.471681617	0.724275759	0.057721377	0.790659732	0.471681617	0.790659732	0.471681617
6	none	none	f	0.408393016	0.013700058	0.8803066	0.37432072	0.230492755	0.129936889	0.438297795	0.282714262	0.862605798	0.982299941	0.130420685	0.193785517	0.371244522	0.674228433	0.272721208	0.748519148	0.085687068	0.569897136	0.174762425	0.152739495	0.558787536	0.155072951	0.882668322	0.41560367	0.39636642	0.927527277	0.159765324	0.459017767	0.331269209	0.938665831	0.159765324	0.459017767	0.331269209	0.938665831	0.331269209	0.938665831
7	none	none	m	0.914274356	0.397595651	0.081586097	0.760889308	0.540074085	0.667063632	0.114658604	0.007754039	0.103146279	0.755742146	0.993625439	0.894732513	0.513620415	0.06596463	0.792662695	0.296950962	0.758903372	0.930994623	0.513115247	0.256916845	0.705753342	0.284430443	0.113777626	0.032399206	0.040693414	0.981132531	0.707323614	0.002229648	0.582719668	0.099038531	0.707323614	0.002229648	0.582719668	0.099038531	0.582719668	0.099038531
8	none	none	f	0.001816241	0.992172493	0.215782342	0.67262955	0.754198489	0.534475403	0.944659967	0.19782628	0.051797025	0.244394309	0.252498937	0.655675212	0.847755155	0.979615259	0.0727399	0.852368571	0.724218452	0.543399829	0.276444066	0.443217369	0.265444629	0.462946402	0.597322037	0.316380322	0.822019294	0.574490186	0.534457642	0.157176783	0.575552691	0.301929059	0.534457642	0.157176783	0.575552691	0.301929059	0.575552691	0.301929059
9	none	none	m	0.123110462	0.309720032	0.358067218	0.691889398	0.513675111	0.886182109	0.131804125	0.749836157	0.856825787	0.185192783	0.416597035	0.217132018	0.756152595	0.168812044	0.920698934	0.183785186	0.136463404	0.140470867	0.506663168	0.313491571	0.480316792	0.890785979	0.969027957	0.088641648	0.100545433	0.462371336	0.565170586	0.547208582	0.552567177	0.942235167	0.565170586	0.547208582	0.552567177	0.942235167	0.552567177	0.942235167
10	none	none	f	0.693094755	0.64327987	0.324952324	0.997484446	0.017519309	0.455723163	0.186399768	0.541581285	0.23492661	0.262057026	0.214063218	0.238218684	0.788957614	0.472103187	0.302930967	0.616608755	0.269646454	0.926471946	0.537857932	0.211174072	0.517742515	0.54837431	0.951497286	0.809664647	0.737931773	0.088042302	0.905232676	0.456764848	0.995161666	0.183530704	0.905232676	0.456764848	0.995161666	0.183530704	0.995161666	0.183530704
11	none	none	m	0.272007479	0.24120678	0.598919197	0.311787933	0.304295	0.329115109	0.551106937	0.489387699	0.844888431	0.887189025	0.283506318	0.506525559	0.65218607	0.068367664	0.649573889	0.23046692	0.380356614	0.761584596	0.831457753	0.517138789	0.410360753	0.612114853	0.070589996	0.330410766	0.882955091	0.539418745	0.788105906	0.054729237	0.675388181	0.915503135	0.788105906	0.054729237	0.675388181	0.915503135	0.675388181	0.915503135
12	none	none	f	0.521989402	0.790620589	0.958838958	0.933739873	0.449655636	0.598030152	0.754301143	0.569320208	0.429646973	0.446571024	0.135663605	0.546369511	0.539201163	0.366240742	0.836774597	0.139661677	0.477502586	0.274965026	0.588876699	0.726286904	0.229130954	0.438248645	0.806441489	0.254334273	0.2721835	0.40312544	0.391572217	0.658474772	0.464007859	0.871787654	0.391572217	0.658474772	0.464007859	0.871787654	0.464007859	0.871787654
13	none	none	m	0.029452445	0.07009435	0.466555141	0.317360074	0.517750219	0.375141056	0.512540303	0.305981361	0.816704503	0.178822744	0.50932308	0.063681936	0.64030004	0.027341059	0.184448562	0.194968254	0.878118126	0.788222944	0.798142538	0.889545443	0.96010223	0.784738283	0.388875533	0.077495374	0.949242028	0.905256873	0.906722903	0.900591655	0.605392696	0.477058197	0.906722903	0.900591655	0.605392696	0.477058197	0.605392696	0.477058197
14	none	none	f	0.176748929	0.111365584	0.38558731	0.402953522	0.615685052	0.25609026	0.815205311	0.111610163	0.998805379	0.253182356	0.997013605	0.136506982	0.033554692	0.436904701	0.25383208	0.460202287	0.076447465	0.885131564	0.602134866	0.584964042	0.799822205	0.666217076	0.205929403	0.266681241	0.45301099	0.403790663	0.822347939	0.140022365	0.049909477	0.85034376	0.822347939	0.140022365	0.049909477	0.85034376	0.049909477	0.85034376
15	none	none	m	0.537799951	0.910170896	0.393980858	0.137645587	0.545963374	0.860442922	0.477110628	0.108615193	0.733778891	0.218797267	0.737138542	0.594636153	0.337748999	0.278637949	0.629368696	0.208352714	0.665635741	0.83140598	0.701133745	0.691884153	0.308655353	0.408641076	0.884863559	0.089791683	0.181687498	0.195097111	0.745120607	0.274308983	0.079350121	0.859450361	0.745120607	0.274308983	0.079350121	0.859450361	0.079350121	0.859450361
16	none	none	f	0.006662727	0.923753156	0.83798046	0.395426993	0.393105518	0.406567143	0.978171486	0.399959826	0.688510386	0.49578554	0.802506781	0.343831542	0.39636338	0.638061295	0.175551041	0.639839791	0.556939839	0.734453036	0.074137636	0.587371596	0.476768998	0.85256548	0.883775874	0.052318802	0.000867653	0.80428121	0.832435803	0.031083782	0.543297444	0.172706635	0.832435803	0.031083782	0.543297444	0.172706635	0.543297444	0.172706635
17	none	none	m	0.49861244	0.771016908	0.594181225	0.18783972	0.262504242	0.254489364	0.520393438	0.842671288	0.777567999	0.358773165	0.402255129	0.014743121	0.983215434	0.701645134	0.01510997	0.022536977	0.02673089	0.54102445	0.027654871	0.133893619	0.679636145	0.092684525	0.121262484	0.935441068	0.770003492	0.537671759	0.301904562	0.895335982	0.42229498	0.398542277	0.301904562	0.895335982	0.42229498	0.398542277	0.42229498	0.398542277
18	none	none	f	0.095059534	0.369098754	0.871239248	0.786790656	0.125567951	0.2437502	0.039381136	0.014626172	0.722070596	0.25607996	0.481095862	0.119142312	0.371261475	0.265323268	0.139230307	0.242968061	0.146265464	0.583309881	0.512892188	0.724617921	0.842144598	0.834106874	0.369133704	0.045773961	0.91068371	0.831953503	0.879801728	0.39221884	0.89983611	0.683651525	0.879801728	0.39221884	0.89983611	0.683651525	0.89983611	0.683651525
19	none	none	m	0.132837794	0.803760236	0.500042133	0.316317885	0.46477734	0.057349903	0.298876495	0.873041183	0.611765952	0.523908151	0.958349487	0.141160151	0.914424919	0.532854903	0.013318114	0.234883261	0.67959969	0.347080317	0.505484676	0.359977792	0.160113792	0.742984405	0.330558944	0.10723327	0.252636524	0.75039335	0.385142991	0.933020949	0.915846965	0.608254583	0.385142991	0.933020949	0.915846965	0.608254583	0.915846965	0.608254583
20	none	none	f	0.743731005	0.164781484	0.137465471	0.532171469	0.510461401	0.442324397	0.304357077	0.409786097	0.182683496	0.257044855	0.14596269	0.886924573	0.277655715	0.022647806	0.983364732	0.95727719	0.519871083	0.382925772	0.820170697	0.321227246	0.846801657	0.251758551	0.176301753	0.196386204	0.870262014	0.742972748	0.87863604	0.506494098	0.094943153	0.041969007	0.87863604	0.506494098	0.094943153	0.041969007	0.094943153	0.041969007
21	none	none	m	0.533351026	0.307121527	0.18255794	0.478004217	0.77955649	0.401980707	0.517087781	0.785752541	0.923705284	0.505185511	0.608117694	0.131195296	0.738041957	0.03117093	0.394135575	0.716337856	0.508906192	0.344675016	0.517251518	0.312228313	0.882377293	0.760262966	0.133273036	0.32656231	0.87263217	0.043084499	0.409756384	0.950206372	0.54195076	0.338716784	0.409756384	0.950206372	0.54195076	0.338716784	0.54195076	0.338716784
22	none	none	f	0.644269456	0.395553923	0.350303971	0.192918945	0.936955951	0.811354101	0.859811457	0.785721339	0.156323129	0.456264835	0.233637599	0.019276786	0.262764269	0.710275313	0.15575213	0.504501629	0.118098699	0.352916181	0.620572815	0.415841242	0.157316915	0.182048741	0.77043133	0.809997635	0.747072297	0.683670616	0.842823759	0.978202418	0.423530445	0.514807635	0.842823759	0.978202418	0.423530445	0.514807635	0.423530445	0.514807635
